# H3K4me2 distinguishes a distinct class of enhancers during the maternal-to-zygotic transition

**DOI:** 10.1101/2024.08.26.609713

**Authors:** Matthew D. Hurton, Jennifer M. Miller, Miler T. Lee

## Abstract

After egg fertilization, an initially silent embryonic genome is transcriptionally activated during the maternal-to-zygotic transition. In zebrafish, maternal vertebrate pluripotency factors Nanog, Pou5f3 (OCT4 homolog), and Sox19b (SOX2 homolog) (NPS) play essential roles in orchestrating embryonic genome activation, acting as “pioneers” that open condensed chromatin and mediate acquisition of activating histone modifications. However, some embryonic gene transcription still occurs in the absence of these factors, suggesting the existence of other mechanisms regulating genome activation. To identify chromatin signatures of these unknown pathways, we profiled the histone modification landscape of zebrafish embryos using CUT&RUN. Our regulatory map revealed two subclasses of enhancers distinguished by presence or absence of H3K4me2. Enhancers lacking H3K4me2 tend to require NPS factors for de novo activation, while enhancers bearing H3K4me2 are epigenetically bookmarked by DNA hypomethylation to recapitulate gamete activity in the embryo, independent of NPS pioneering. Thus, parallel enhancer activation pathways combine to induce transcriptional reprogramming to pluripotency in the early embryo.
