## Supplemental Table 1 for "H3K4me2 distinguishes a distinct class of enhancers during the maternal-to-zygotic transition"

### Sheet: C&R libraries
Sample name	Sample description	Antibody
1k_k4me1_1	1K-cell H3K4me1 rep 1 (ActiveMotif)	ActiveMotif #39297
1k_k4me1_2	1K-cell H3K4me1 rep 2 (ActiveMotif)	ActiveMotif #39297
1k_k4me1_3	1K-cell H3K4me1 rep 3	Invitrogen #710795
1k_k4me1_4	1K-cell H3K4me1 rep 4	Invitrogen #710795
1k_k4me2_1	1K-cell H3K4me2	Invitrogen #710796
1k_k4me3_1	1K-cell H3K4me3	Invitrogen #711958
1k_k9ac_1	1K-cell H3K9ac rep 1	Cell Signaling #9649
1k_k9ac_2	1K-cell H3K9ac rep 2	Cell Signaling #9649
1k_k27ac_1	1K-cell H3K27ac rep 1	Abcam #ab4729
1k_k27ac_2	1K-cell H3K27ac rep 2	Abcam #ab4729
1k_k56ac_1	1K-cell H3K56ac	Invitrogen #PA5-40101
1k_k64ac_1	1K-cell H3K64ac rep 1	Abcam #ab214808
1k_k64ac_2	1K-cell H3K64ac rep 2	Abcam #ab214808
1k_k122ac_1	1K-cell H3K122ac	Abcam #ab33309
1k_h4k16ac_1	1K-cell H4K16ac rep 1	Millipore #37707329
1k_h4k16ac_2	1K-cell H4K16ac rep 2	Millipore #37707329
1k_igg_1	1K-cell IgG rep 1	Invitrogen #10500C
1k_igg_2	1K-cell IgG rep 2	Invitrogen #10500C
dome_k4me1_1	Dome H3K4me1 rep 1	Invitrogen #710795
dome_k4me1_2	Dome H3K4me1 rep 2	Invitrogen #710795
dome_k4me1_3	Dome H3K4me1 rep 3	Invitrogen #710795
dome_k4me2_1	Dome H3K4me2 rep 1	Invitrogen #710796
dome_k4me2_2	Dome H3K4me2 rep 2	Invitrogen #710796
dome_k4me2_3	Dome H3K4me2 rep 3	Invitrogen #710796
dome_k4me3_1	Dome H3K4me3 rep 1	Invitrogen #711958
dome_k4me3_2	Dome H3K4me3 rep 2	Invitrogen #711958
dome_k9ac_1	Dome H3K9ac rep 1	Cell Signaling #9649
dome_k9ac_2	Dome H3K9ac rep 2	Cell Signaling #9649
dome_k27ac_1	Dome H3K27ac rep 1	Abcam #ab4729
dome_k27ac_2	Dome H3K27ac rep 2	Abcam #ab4729
dome_k27ac_3	Dome H3K27ac rep 3	Abcam #ab4729
dome_k27ac_4	Dome H3K27ac rep 4	Abcam #ab4729
dome_k56ac_1	Dome H3K56ac	Invitrogen #PA5-40101
dome_k64ac_1	Dome H3K64ac rep 1	Abcam #ab214808
dome_k64ac_2	Dome H3K64ac rep 2	Abcam #ab214808
dome_k122ac_1	Dome H3K122ac	Abcam #ab33309
dome_h4k16ac_1	Dome H4K16ac rep 1	Millipore #37707329
dome_h4k16ac_2	Dome H4K16ac rep 2	Millipore #37707329
dome_ntac_1	Dome H2BK16ac (N-term acetyl) rep 1	Abcam #ab177427
dome_ntac_2	Dome H2BK16ac (N-term acetyl) rep 2	Abcam #ab177427
dome_igg_1	Dome IgG rep 1	Invitrogen #10500C
dome_igg_2	Dome IgG rep 2	Invitrogen #10500C
dome_k4me1_dmso_1	Dome H3K4me1 DMSO rep 1	Invitrogen #710795
dome_k4me1_dmso_2	Dome H3K4me1 DMSO rep 2	Invitrogen #710795
dome_k4me1_trip_1	Dome H3K4me1 Triptolide rep 1	Invitrogen #710795
dome_k4me1_trip_2	Dome H3K4me1 Triptolide rep 2	Invitrogen #710795
dome_k4me2_dmso_1	Dome H3K4me2 DMSO rep 1	Invitrogen #710796
dome_k4me2_dmso_2	Dome H3K4me2 DMSO rep 2	Invitrogen #710796
dome_k4me2_dmso_3	Dome H3K4me2 DMSO rep 3	Invitrogen #710796
dome_k4me2_dmso_4	Dome H3K4me2 DMSO rep 4	Invitrogen #710796
dome_k4me2_trip_1	Dome H3K4me2 Triptolide rep 1	Invitrogen #710796
dome_k4me2_trip_2	Dome H3K4me2 Triptolide rep 2	Invitrogen #710796
dome_k4me2_trip_3	Dome H3K4me2 Triptolide rep 3	Invitrogen #710796
dome_k4me2_trip_4	Dome H3K4me2 Triptolide rep 4	Invitrogen #710796
dome_igg_dmso_1	Dome IgG DMSO rep 1	Invitrogen #10500C
dome_igg_dmso_2	Dome IgG DMSO rep 2	Invitrogen #10500C
dome_igg_trip_1	Dome IgG Triptolide rep 1	Invitrogen #10500C
dome_igg_trip_2	Dome IgG Triptolide rep 2	Invitrogen #10500C
shield_k4me1_1	Shield H3K4me1 rep 1	Invitrogen #710795
shield_k4me1_2	Shield H3K4me1 rep 2	Invitrogen #710795
shield_k4me2_1	Shield H3K4me2 rep 1	Invitrogen #710796
shield_k4me2_2	Shield H3K4me2 rep 2	Invitrogen #710796
shield_k4me3_1	Shield H3K4me3 rep 1	Invitrogen #711958
shield_k4me3_2	Shield H3K4me3 rep 2	Invitrogen #711958
shield_k4me3_3	Shield H3K4me3 rep 3	Invitrogen #711958
shield_igg_1	Shield IgG rep 1	Invitrogen #10500C
shield_igg_2	Shield IgG rep 2	Invitrogen #10500C
