## Supplemental Table 3 for "H3K4me2 distinguishes a distinct class of enhancers during the maternal-to-zygotic transition"

### Sheet: Reporters
Reporter id	Reporter class	Reporter coord	ATAC peak ID	mCherry+ (enhancer)	GFP+ (promoter-right)	BFP+ (promoter-left)	Notes
Enh_1a	H3K4me1 enhancer	chr2:35,758,185-35,759,267	atac_L17003	11 / 22	0 / 22	0 / 22
Enh_1b	H3K4me1 enhancer	chr3:33,765,312-33,765,895	atac_L27460	20 / 51 (weak)	4 / 51 (weak)	0 / 51
Enh_1c	H3K4me1 enhancer	chr1:40,480,921-40,481,948	atac_L00929	9 / 19	0 / 19	0 / 19
Enh_1d	H3K4me1 enhancer	chr7:38,042,913-38,044,136	atac_L36124	2 / 7	0 / 7	0 / 7
Enh_1e	H3K4me1 enhancer	chr11:11,731,077-11,732,146	atac_L03183	17 / 32	0 / 32	0 / 32
Enh_1f	H3K4me1 enhancer	chr18:22,170,185-22,171,446	atac_L13788	8 / 11	0 / 11	0 / 11
Enh_1g	H3K4me1 enhancer	chr3:41,908,505-41,909,799	atac_L27760	27 / 28	27 / 28	7 / 28 (weak)
Enh_1h	H3K4me1 enhancer	chr14:37,550,114-37,550,656	atac_L07957	36 / 45	0 / 45	26 / 45 (weak)
Enh_1i	H3K4me1 enhancer*	chr19:34,990,668-34,992,576	atac_L15563	19 / 21	0 / 21	0 / 21	*RNA-seq classified as possible promoter
Enh_1j	H3K4me1 enhancer*	chr11:30,004,652-30,006,149	atac_L03638	14 / 15 (weak)	0 / 15	0 / 15	*RNA-seq classified as possible promoter
Enh_2a	H3K4me2 enhancer	chr17:52,325,639-52,326,786	atac_L13129	35 / 65	5 / 65 (weak)	0 / 65
Enh_2b	H3K4me2 enhancer	chr6:49,985,328-49,987,359	atac_P06051	13 / 39 (weak)	0 / 39	0 / 39
Enh_2c	H3K4me2 enhancer	chr17:17,797,853-17,799,264	atac_P02320	31 / 49	0 / 49	0 / 49
Enh_2d	H3K4me2 enhancer	chr15:23,752,393-23,753,436	atac_L09013	15 / 22 (weak)	0 / 22	0 / 22
Enh_2e	H3K4me2 enhancer	chr21:39,284,074-39,285,513	atac_L20986	7 / 10	0 / 10	0 / 10
Enh_2f	H3K4me2 enhancer	chr25:36,002,819-36,004,078	atac_L25975	33 / 70	2 / 70 (weak)	0 / 70
Enh_2g	H3K4me2 enhancer	chr15:20,253,595-20,254,804	atac_P01799	16 / 26 (weak)	14 / 26 (weak)	0 / 26
Enh_2h	H3K4me2 enhancer	chr3:24,118,779-24,119,779	atac_L27054	5 / 17	0 / 17	0 / 17
Enh_2i	H3K4me2 enhancer*	chr5:32,784,163-32,785,483	atac_L31677	11 / 14	0 / 14	0 / 14	*H3K27ac below threshold; upstream ier5l
Enh_2j	H3K4me2 enhancer*	chr5:32,777,971-32,779,331	atac_L31675	8 / 14	0 / 14	0 / 14	*H3K27ac below threshold; upstream ier5l
Enh_2k	H3K4me2 enhancer*	chr22:8315727-8316147	atac_P03969	0 / 31	0 / 31	0 / 31	*H3K27ac below threshold
bicra_prox	Promoter-proximal element	chr18:44,625,692-44,626,711	atac_L14252	26 / 32	0 / 32	0 / 32	upstream bicra
arhgap18	Promoter	chr20:2,101,966-2,103,427	atac_L18015	23 / 30	15 / 30 (weak)	0 / 30
GFP_ctrl	GFP control	NA	NA	0 / 12	11 / 12	0 / 12	mTagBFP2 CMV:GFP3 bglobin:mCherry
BFP_ctrl	BFP control	NA	NA	2 / 12	0 / 12	9 / 12	CMV:mTagBFP2 GFP3 bglobin:mCherry
Neg_ctrl	Negative control	NA	NA	6 / 95	0 / 95	0 / 95	mTagBFP2 GFP3 bglobin:mCherry

### Sheet: Cloning primers
Reporter id	Reporter coord	Genomic FWD	Genomic REV	Cloning FWD	Cloning REV
Enh_1a	chr2:35,758,185-35,759,267	TCTAACCGCTGGCAGAACTT	GCAGTTGTCCCTACCTGCAT	gggatcccccgggctgcaggTCTAACCGCTGGCAGAAC	ctatagtgtcacctaaatcaGCAGTTGTCCCTACCTGC
Enh_1b	chr3:33,765,312-33,765,895	TGTGTTCGCATAAAACATGAA	GAAATGAAACTAAGCAATCCAAAAA	gggatcccccgggctgcaggTGTGTTCGCATAAAACATG	ctatagtgtcacctaaatcaGAAATGAAACTAAGCAATCC
Enh_1c	chr1:40,480,921-40,481,948	TTGATTTGGACTGGTTTGAATG	TGCTAGTCATGTGCTTGTCG	gggatcccccgggctgcaggTTGATTTGGACTGGTTTGAATG	ctatagtgtcacctaaatcaTGCTAGTCATGTGCTTGTC
Enh_1d	chr7:38,042,913-38,044,136	ACACGCACATCACAAACACA	CCAAGCCAGAAATCAAGGATGT	gggatcccccgggctgcaggACACGCACATCACAAACAC	ctatagtgtcacctaaatcaCCAAGCCAGAAATCAAGG
Enh_1e	chr11:11,731,077-11,732,146	TCCCTGCATTTCCAGTTCTT	GGACAGCACACCAAATATGC	gggatcccccgggctgcaggTCCCTGCATTTCCAGTTC	ctatagtgtcacctaaatcaGGACAGCACACCAAATATG
Enh_1f	chr18:22,170,185-22,171,446	AACGCTTGGTGTGGAAATCT	ACACCTTCATAGACTACCCTGA	gggatcccccgggctgcaggAACGCTTGGTGTGGAAATC	ctatagtgtcacctaaatcaACACCTTCATAGACTACCC
Enh_1g	chr3:41,908,505-41,909,799	TGGTCTGCTTTCCTGATGTG	ATACCCTTCCCCTTTTGTGG	gggatcccccgggctgcaggTGGTCTGCTTTCCTGATG	ctatagtgtcacctaaatcaATACCCTTCCCCTTTTGTG
Enh_1h	chr14:37,550,114-37,550,656	AAAGGCGATTCAAACCTTCC	TTCCATTAGCAAACGCATGA	gggatcccccgggctgcaggAAAGGCGATTCAAACCTTC	ctatagtgtcacctaaatcaTTCCATTAGCAAACGCATG
Enh_1i	chr19:34,990,668-34,992,576	GATCATGTGTCTAAGGCTGTGTTT	GAAGTGTTCAGCAAAAACCATTT	gggatcccccgggctgcaggGATCATGTGTCTAAGGCTG	ctatagtgtcacctaaatcaGAAGTGTTCAGCAAAAAC
Enh_1j	chr11:30,004,652-30,006,149	AGGCTTGATTTTCCCAAACA	CTGACAATACGCCAACATGC	gggatcccccgggctgcaggAGGCTTGATTTTCCCAAAC	ctatagtgtcacctaaatcaCTGACAATACGCCAACATG
Enh_2a	chr17:52,325,639-52,326,786	CTGAGCGCGTTAAACTGGAG	ACCACCATAACACAGTTAATGCA	gggatcccccgggctgcaggCTGAGCGCGTTAAACTGG	ctatagtgtcacctaaatcaACCACCATAACACAGTTAATG
Enh_2b	chr6:49,985,328-49,987,359	GCAGAAACGCCATTGAAAAT	CATGGCCAGAAGGGAGTAAA	gggatcccccgggctgcaggGCAGAAACGCCATTGAAAATAC	ctatagtgtcacctaaatcaCATGGCCAGAAGGGAGTAAATAATTC
Enh_2c	chr17:17,797,853-17,799,264	GGCTAAATATGGTGTATAATTGAACC	CAGCATTTGGTTGTTTTTATCA	gggatcccccgggctgcaggGGCTAAATATGGTGTATAATTG	ctatagtgtcacctaaatcaCAGCATTTGGTTGTTTTTATC
Enh_2d	chr15:23,752,393-23,753,436	TGCCGGCCTCAGTAAACAA	GCATTGTTTAGAAGAGCACTGG	gggatcccccgggctgcaggTGCCGGCCTCAGTAAACAAAG	ctatagtgtcacctaaatcaGCATTGTTTAGAAGAGCACTGG
Enh_2e	chr21:39,284,074-39,285,513	CTACCCCACTACAGCACTCC	TCCTTGTGATAATACTGGGCCA	gggatcccccgggctgcaggCTACCCCACTACAGCACTC	ctatagtgtcacctaaatcaTCCTTGTGATAATACTGGGC
Enh_2f	chr25:36,002,819-36,004,078	CCAGTACAGACAACATACCACT	TCGATGGGAAGGTTACAGCA	gggatcccccgggctgcaggCCAGTACAGACAACATAC	ctatagtgtcacctaaatcaTCGATGGGAAGGTTACAG
Enh_2g	chr15:20,253,595-20,254,804	CGATGGTGCATTTATTGTCG	TGTGGGCGTGCCTAAAAT	gggatcccccgggctgcaggCGATGGTGCATTTATTGTCGG	ctatagtgtcacctaaatcaTGTGGGCGTGCCTAAAATTTTTG
Enh_2h	chr3:24,118,779-24,119,779	AAGAATACATACGACAAAGCAAAA	CATCTTTATTTACATTTACAGCATTTG	gggatcccccgggctgcaggAAGAATACATACGACAAAGC	ctatagtgtcacctaaatcaCATCTTTATTTACATTTACAGCATTTG
Enh_2i	chr5:32,784,163-32,785,483	AATGTCCCAATCCTGCTCCA	AAGGACGTTTTAACCAGGACA	gggatcccccgggctgcaggAATGTCCCAATCCTGCTC	ctatagtgtcacctaaatcaAAGGACGTTTTAACCAGG
Enh_2j	chr5:32,777,971-32,779,331	(N/A)	(N/A)	aaagaatTCCTAGGAGCAGCACAGAAA	aaaaagcttGGCTCTGTCCTTGATCTGGT
Enh_2k	chr22:8315727-8316147	CTCCCAACACTTGCAGGATT	TGGTTGCATTTGGTTTTGAT	gggatcccccgggctgcaggCTCCCAACACTTGCAGGATTG	ctatagtgtcacctaaatcaTGGTTGCATTTGGTTTTGATTAATC
bicra_prox	chr18:44,625,692-44,626,711	TCAGACGTTATTATGGGAGTCG	AAAATGTGCTTGAACGGTAACA	gggatcccccgggctgcaggTCAGACGTTATTATGGGAG	ctatagtgtcacctaaatcaAAAATGTGCTTGAACGGTAAC
arhgap18	chr20:2,101,966-2,103,427	TGGCAAATTACACATTTACATAGGA	TATCAGGCGCAGTAGCAAAG	gggatcccccgggctgcaggTGGCAAATTACACATTTACATAGG	ctatagtgtcacctaaatcaTATCAGGCGCAGTAGCAAAG
