## Supplemental Table 4 for "H3K4me2 distinguishes a distinct class of enhancers during the maternal-to-zygotic transition"

### Sheet: Data sources
Library type	Target	Developmental stage	SRA Run	GEO / ArrayExpress	SRA Project	Author	Notes
CUT&RUN	H3K9me3	3 hpf		GSE256288		Duval et al, 2024	Used provided bigWig GSE256288_3hpf_K9_AVG.bw
CUT&RUN	H3K9me3	4.5 hpf		GSE256288		Duval et al, 2024	Used provided bigWig GSE256288_4.5hpf_K9_AVG.bw
ChIP-seq	H3K27ac	oocyte V	SRR7235507	GSE114954	SRP149356	Zhang et al, 2018
ChIP-seq	H3K27ac	sperm	SRR7235496	GSE114954	SRP149356	Zhang et al, 2018
ChIP-seq	H3K4me1	oocyte V	SRR7762353	GSE114954	SRP149356	Zhang et al, 2018
ChIP-seq	H3K4me1	sperm	SRR5270219	GSE95030	SRP100175	Murphy et al, 2018
ChIP-seq	H2AFV	2.5 hpf	SRR5270200	GSE95030	SRP100175	Murphy et al, 2018
ChIP-seq	H2AFV	2.5 hpf	SRR5270201	GSE95030	SRP100175	Murphy et al, 2018
ChIP-seq	H2AFV	sphere	SRR5270195	GSE95030	SRP100175	Murphy et al, 2018
ChIP-seq	H2AFV	sphere	SRR5270196	GSE95030	SRP100175	Murphy et al, 2018
ChIP-seq	H2AFV	sphere	SRR5270197	GSE95030	SRP100175	Murphy et al, 2018
ChIP-seq	Pbx4	3.5 hpf	ERR3427585	E-MTAB-8137	ERP116229	Stanney et al, 2020
ChIP-seq	Prep1	3.5 hpf	ERR2094311	E-MTAB-5967	ERP024473	Ladam et al, 2018
ChIP-seq	FoxH1	dome	SRR1955918	GSE67648	SRP056934	Dubrulle et al, 2015
ChIP-seq	Smad2	dome	SRR1955915	GSE67648	SRP056934	Dubrulle et al, 2015
ChIP-seq	H3K27me3	1K	SRR6729459	GSE110663	SRP132921	Zhu et al, 2019
ChIP-seq	H3K27me3	1K	SRR6729460	GSE110663	SRP132921	Zhu et al, 2019
ChIP-seq	H3K27me3	dome	SRR711348	GSE44269	SRP018587	Zhang et al, 2014
ChIP-seq	H2Aub	256c	SRR13865278	GSE168360	SRP309489	Hickey et al, 2022
ChIP-seq	H2Aub	3.5 hpf	SRR13865280	GSE168360	SRP309489	Hickey et al, 2022
ChIP-seq	H2Aub	dome	SRR13865299	GSE168360	SRP309489	Hickey et al, 2022
ChIP-seq	H2Aub	dome	SRR13865300	GSE168360	SRP309489	Hickey et al, 2022
ChIP-seq	Nanog	4.5 hpf	SRR392589	GSE34684	SRP009993	Xu et al, 2012
ChIP-seq	Pou5f3	4 hpf	SRR17654917		SRP355652	Miao et al, 2022
ChIP-seq	Sox19b	3.7 hpf	SRR17655033		SRP355652	Miao et al, 2022
ChIP-seq	Nfya	4 hpf	SRR17654888		SRP355652	Miao et al, 2022
ChIP-seq	Eomesa	4 hpf	SRR17654908		SRP355652	Miao et al, 2022
ChIP-seq	H3K27ac	4 hpf	SRR17654973		SRP355652	Miao et al, 2022
ChIP-seq	H3K27ac	4 hpf	SRR17654984		SRP355652	Miao et al, 2022
ATAC-seq		4 hpf	SRR17655010		SRP355652	Miao et al, 2022
ATAC-seq		4 hpf, MZnps	SRR17655011		SRP355652	Miao et al, 2022
ATAC-seq		256c	SRR5860459	GSE101779	SRP113408	Liu et al, 2018
ATAC-seq		256c	SRR5860460	GSE101779	SRP113408	Liu et al, 2018
ATAC-seq		256c	SRR5860461	GSE101779	SRP113408	Liu et al, 2018
ATAC-seq		1K	SRR5860462	GSE101779	SRP113408	Liu et al, 2018
ATAC-seq		1K	SRR5860463	GSE101779	SRP113408	Liu et al, 2018
ATAC-seq		1K	SRR5860464	GSE101779	SRP113408	Liu et al, 2018
ATAC-seq		oblong	SRR5860465	GSE101779	SRP113408	Liu et al, 2018
ATAC-seq		oblong	SRR5860466	GSE101779	SRP113408	Liu et al, 2018
ATAC-seq		oblong	SRR5860467	GSE101779	SRP113408	Liu et al, 2018
ATAC-seq		dome	SRR5860468	GSE101779	SRP113408	Liu et al, 2018
ATAC-seq		dome	SRR5860469	GSE101779	SRP113408	Liu et al, 2018
ATAC-seq		dome	SRR5860470	GSE101779	SRP113408	Liu et al, 2018
ATAC-seq		256c-80% epiboly		GSE130944		Pálfy et al, 2019	Used provided BED file GSE130944_consensus_peaks.NFR.bed
Bisulfite-seq		egg	SRR800059		SRP020008	Potok et al, 2013
Bisulfite-seq		egg	SRR800060		SRP020008	Potok et al, 2013
Bisulfite-seq		sperm	SRR800056		SRP020008	Potok et al, 2013
Bisulfite-seq		sperm	SRR800057		SRP020008	Potok et al, 2013
Bisulfite-seq		sphere	SRR800075		SRP020008	Potok et al, 2013
Bisulfite-seq		sphere	SRR800077		SRP020008	Potok et al, 2013
Bisulfite-seq		sphere	SRR800078		SRP020008	Potok et al, 2013
CAGE-seq		dome/30%	SRR516554		SRP013950	Haberle et al, 2104
CAGE-seq		shield	SRR516555		SRP013950	Haberle et al, 2104
CAGE-seq		shield	SRR516556		SRP013950	Haberle et al, 2104
CAGE-seq		14 somite	SRR516557		SRP013950	Haberle et al, 2104
CAGE-seq		14 somite	SRR516558		SRP013950	Haberle et al, 2104
RNA-seq	CLICK-iT	sphere	SRR17654933		SRP355652	Miao et al, 2022
RNA-seq	CLICK-iT	sphere, a-Amanitin	SRR17654922		SRP355652	Miao et al, 2022
RNA-seq	CLICK-iT	sphere, MZnps	SRR17654911		SRP355652	Miao et al, 2022
RNA-seq	poly(A)+	Dome	SRR8788664		SRP189512	Vejnar et al, 2019
RNA-seq	poly(A)+	Dome	SRR8788665		SRP189512	Vejnar et al, 2019
RNA-seq	poly(A)+	50% epiboly	SRR8788662		SRP189512	Vejnar et al, 2019
RNA-seq	poly(A)+	50% epiboly	SRR8788663		SRP189512	Vejnar et al, 2019
RNA-seq	poly(A)+	shield	SRR5893048		SRP189512	Vejnar et al, 2019
RNA-seq	poly(A)+	shield	SRR5893049		SRP189512	Vejnar et al, 2019
RNA-seq	poly(A)+	75% epiboly	SRR8788660		SRP189512	Vejnar et al, 2019
RNA-seq	poly(A)+	75% epiboly	SRR8788661		SRP189512	Vejnar et al, 2019
RNA-seq	ribo deplete	2c-dome			SRP189512	Vejnar et al, 2019	Used provided table dev_timecourse_zebrafish_vejnar_giraldez_rpkm_1_gene_all_all_v12.csv.gz
RNA-seq	4SU	128c-512c		GSE47709		Heyn et al, 2014	Used provided table heyn_GSE47709_comb_genes_2.tsv
RNA-seq	SLAMseq	0.75 - 5.5 h.p.f.		GSE185283		Bhat et al, 2023	Used Supp. Table S3 from the paper
RNA-seq	poly(A)+	2c-50% epiboly				White et al, 2017	Used Supp. File 3 from the paper
